# DIMT1, a regulator of ribosomal biogenesis, controls β-cell protein synthesis, mitochondrial function and insulin secretion

**DOI:** 10.1101/2020.09.27.313262

**Authors:** Gaurav Verma, Alexander Bowen, Alexander Hamilton, Jonathan Esguerra, Alexandros Karagiannopoulos, Luis Rodrigo Cataldo, Claire Lyons, Elaine Cowan, Malin Fex, Hindrik Mulder

## Abstract

We previously reported that transcription factor B1 mitochondrial (TFB1M) is involved in the pathogenesis of type 2 diabetes (T2D) owing to mitochondrial dysfunction. Here, we describe that dimethyladenosine transferase 1 homolog (DIMT1), a homologue of TFB1M, is expressed and active in pancreatic β-cells. Like TFB1M, it has been implicated in control of ribosomal RNA (rRNA) but its role in β-cells or T2D remains to be identified. Silencing of *DIMT1* impacted mitochondrial function, leading to reduced expression of mitochondrial OXPHOS proteins, reduced oxygen consumption rate (OCR), dissipated mitochondrial membrane potential (ΔΨm) and caused a lower rate of ATP production (mATP). In addition, *DIMT1* knockdown slowed the rate of protein synthesis. In accordance with these findings, DIMT1-deficiency perturbed insulin secretion in rodent and human β-cell lines. These effects are likely a result of destabilization of ribosomal assembly, involving NIN1 (RPN12) binding protein 1 homolog (NOB-1) and Pescadillo ribosomal biogenesis factor 1 (PES-1). These are two critical ribosomal subunits proteins, whose interactions were perturbed upon DIMT1-deficiency, thereby disturbing protein synthesis in β-cells. Thus, we have here highlighted a role of DIMT1 in ribosomal biogenesis that perturbs protein synthesis, resulting in mitochondrial dysfunction and disrupted insulin secretion, both being potential pathogenetic factors in T2D.
