## Supplementary Table 1 for "DIMT1, a regulator of ribosomal biogenesis, controls β-cell protein synthesis, mitochondrial function and insulin secretion"

### Sheet: Methylated Sites
Methylated sites in control (scramble) and in samples after DIMT1 knockdown (siRNA)
Group Scramble: Methylate site only in scramble Scrable/siRNA: Methylated site in both scramble and siRNA siRNA: Methylated site only in siRNA
Group	Genomic Position	Gene	Methylated sites	Strand	Methylated Site	RBiocore
Scramble	NC_000001.11:228628146-228628266	RNA5S9	92	-	Cm	0.8058252
Scramble	NC_000001.11:228628146-228628266	RNA5S9	35	-	Um	0.7962092
Scramble	NC_000001.11:228628146-228628266	RNA5S9	4	-	Um	0.7700288
Scramble	NC_000021.9:8213888-8218941	RNA28SN2	2397	+	Um	0.7839793
Scramble	NC_000021.9:8213888-8218941	RNA28SN2	2403	+	Um	0.9242122
Scramble	NC_000021.9:8213888-8218941	RNA28SN2	2420	+	Um	0.8673416
Scramble	NC_000021.9:8213888-8218941	RNA28SN2	2465	+	Am	0.7885364
Scramble	NT_187388.1:130204-135280	RNA28SN4	3333	+	Cm	0.8511263
Scramble	NT_187388.1:130204-135280	RNA28SN4	4978	+	Um	0.8689244
Scramble/siRNA	NC_000001.11:228628146-228628266	RNA5S9	39	-	Cm	0.9593695
Scramble/siRNA	NC_000001.11:228628146-228628266	RNA5S9	38	-	Um	0.9325611
Scramble/siRNA	NC_000021.9:8213888-8218941	RNA28SN2	2426	+	Am	0.8969259
Scramble/siRNA	NC_000021.9:8213888-8218941	RNA28SN2	2460	+	Am	0.7884593
Scramble/siRNA	NC_000021.9:8213888-8218941	RNA28SN2	2461	+	Am	0.8041496
Scramble/siRNA	NC_000021.9:8213888-8218941	RNA28SN2	2464	+	Gm	0.8589109
Scramble/siRNA	NT_187388.1:130204-135280	RNA28SN4	4882	+	Um	0.8568807
Scramble/siRNA	NT_187388.1:130204-135280	RNA28SN4	4894	+	Um	0.8419274
Scramble/siRNA	NT_187388.1:130204-135280	RNA28SN4	4901	+	Cm	0.8777964
Scramble/siRNA	NT_187388.1:130204-135280	RNA28SN4	4902	+	Gm	0.8575223
Scramble/siRNA	NT_187388.1:130204-135280	RNA28SN4	4906	+	Cm	0.9069787
Scramble/siRNA	NT_187388.1:130204-135280	RNA28SN4	4962	+	Am	0.8507658
Scramble/siRNA	NT_187388.1:130204-135280	RNA28SN4	4974	+	Am	0.8847046
Scramble/siRNA	NT_187388.1:130204-135280	RNA28SN4	4977	+	Am	0.8836303
Scramble/siRNA	NT_187388.1:130204-135280	RNA28SN4	4980	+	Cm	0.8285514
Scramble/siRNA	NT_187388.1:130204-135280	RNA28SN4	4981	+	Gm	0.9145306
Scramble/siRNA	NT_187388.1:130204-135280	RNA28SN4	4983	+	Am	0.9602279
Scramble/siRNA	NT_187388.1:130204-135280	RNA28SN4	4984	+	Gm	0.9345516
Scramble/siRNA	NT_187388.1:130204-135280	RNA28SN4	4985	+	Am	0.9049488
Scramble/siRNA	NW_018654708.1:223367-223487	RNA5S17	118	-	Cm	0.8682766
Scramble/siRNA	NW_018654708.1:223367-223487	RNA5S17	87	-	Gm	0.8446241
Scramble/siRNA	NW_018654708.1:223367-223487	RNA5S17	86	-	Gm	0.8491176
siRNA	NW_018654708.1:187565-187686	RNA5S1	86	-	Gm	0.8711428
