## Supplementary Table 2 for "DIMT1, a regulator of ribosomal biogenesis, controls β-cell protein synthesis, mitochondrial function and insulin secretion"

### Sheet: log2 fold change
Differentially expressed genes after DIMT1 knockdown
Ensembl_Gene_ID	Gene_Name	Gene_Biotype	log2FoldChange	padj	Description
ENSG00000170161	AL512625.1	lncRNA	-7.8119	0.000370534	novel transcript
ENSG00000284292	AC004922.1	protein_coding	6.60608	0.0337267	novel protein ARPC1A and ARPC1B readthrough
ENSG00000008441	NFIX	protein_coding	-5.538	0.00166359	nuclear factor I X [Source:HGNC Symbol;Acc:HGNC:7788]
ENSG00000076706	MCAM	protein_coding	5.11978	0.0112936	melanoma cell adhesion molecule [Source:HGNC Symbol;Acc:HGNC:6934]
ENSG00000187391	MAGI2	protein_coding	-4.84354	0.00619229	membrane associated guanylate kinase WW and PDZ domain containing 2 [Source:HGNC Symbol;Acc:HGNC:18957]
ENSG00000069493	CLEC2D	protein_coding	4.78283	0.0335652	C-type lectin domain family 2 member D [Source:HGNC Symbol;Acc:HGNC:14351]
ENSG00000175274	TP53I11	protein_coding	-4.20237	0.000929084	tumor protein p53 inducible protein 11 [Source:HGNC Symbol;Acc:HGNC:16842]
ENSG00000164494	PDSS2	protein_coding	-4.17641	0.00475316	decaprenyl diphosphate synthase subunit 2 [Source:HGNC Symbol;Acc:HGNC:23041]
ENSG00000119965	C10orf88	protein_coding	4.13229	0.0204955	chromosome 10 open reading frame 88 [Source:HGNC Symbol;Acc:HGNC:25822]
ENSG00000188554	NBR1	protein_coding	4.00971	0.00760498	NBR1 autophagy cargo receptor [Source:HGNC Symbol;Acc:HGNC:6746]
ENSG00000118849	RARRES1	protein_coding	-4.00001	0.0222495	retinoic acid receptor responder 1 [Source:HGNC Symbol;Acc:HGNC:9867]
ENSG00000075914	EXOSC7	protein_coding	-3.98148	0.00946106	exosome component 7 [Source:HGNC Symbol;Acc:HGNC:28112]
ENSG00000184083	FAM120C	protein_coding	-3.83051	0.00134379	family with sequence similarity 120C [Source:HGNC Symbol;Acc:HGNC:16949]
ENSG00000075399	VPS9D1	protein_coding	3.81233	0.00905795	VPS9 domain containing 1 [Source:HGNC Symbol;Acc:HGNC:13526]
ENSG00000143147	GPR161	protein_coding	-3.70746	0.034134	G protein-coupled receptor 161 [Source:HGNC Symbol;Acc:HGNC:23694]
ENSG00000114859	CLCN2	protein_coding	3.65623	0.00892125	chloride voltage-gated channel 2 [Source:HGNC Symbol;Acc:HGNC:2020]
ENSG00000158286	RNF207	protein_coding	-3.54649	0.0495427	ring finger protein 207 [Source:HGNC Symbol;Acc:HGNC:32947]
ENSG00000121211	MND1	protein_coding	3.52346	0.00296282	meiotic nuclear divisions 1 [Source:HGNC Symbol;Acc:HGNC:24839]
ENSG00000108010	GLRX3	protein_coding	-3.43813	2.75446e-05	glutaredoxin 3 [Source:HGNC Symbol;Acc:HGNC:15987]
ENSG00000170734	POLH	protein_coding	-3.41557	0.00062579	DNA polymerase eta [Source:HGNC Symbol;Acc:HGNC:9181]
ENSG00000135842	NIBAN1	protein_coding	-3.39288	0.0192	niban apoptosis regulator 1 [Source:HGNC Symbol;Acc:HGNC:16784]
ENSG00000205981	DNAJC19	protein_coding	3.38129	0.0112936	DnaJ heat shock protein family (Hsp40) member C19 [Source:HGNC Symbol;Acc:HGNC:30528]
ENSG00000048392	RRM2B	protein_coding	-3.35926	0.0121089	ribonucleotide reductase regulatory TP53 inducible subunit M2B [Source:HGNC Symbol;Acc:HGNC:17296]
ENSG00000103811	CTSH	protein_coding	3.30271	0.0286396	cathepsin H [Source:HGNC Symbol;Acc:HGNC:2535]
ENSG00000125457	MIF4GD	protein_coding	-3.29092	0.0179974	MIF4G domain containing [Source:HGNC Symbol;Acc:HGNC:24030]
ENSG00000151923	TIAL1	protein_coding	-3.13649	2.36138e-06	TIA1 cytotoxic granule associated RNA binding protein like 1 [Source:HGNC Symbol;Acc:HGNC:11804]
ENSG00000073417	PDE8A	protein_coding	3.00547	0.0204955	phosphodiesterase 8A [Source:HGNC Symbol;Acc:HGNC:8793]
ENSG00000167881	SRP68	protein_coding	-2.86804	0.000163357	signal recognition particle 68 [Source:HGNC Symbol;Acc:HGNC:11302]
ENSG00000149970	CNKSR2	protein_coding	2.84952	0.00100996	connector enhancer of kinase suppressor of Ras 2 [Source:HGNC Symbol;Acc:HGNC:19701]
ENSG00000145779	TNFAIP8	protein_coding	2.8461	0.0250506	TNF alpha induced protein 8 [Source:HGNC Symbol;Acc:HGNC:17260]
ENSG00000168438	CDC40	protein_coding	-2.80523	0.0141689	cell division cycle 40 [Source:HGNC Symbol;Acc:HGNC:17350]
ENSG00000064687	ABCA7	protein_coding	-2.70089	0.0122033	ATP binding cassette subfamily A member 7 [Source:HGNC Symbol;Acc:HGNC:37]
ENSG00000153006	SREK1IP1	protein_coding	2.69128	0.000350633	SREK1 interacting protein 1 [Source:HGNC Symbol;Acc:HGNC:26716]
ENSG00000074590	NUAK1	protein_coding	2.67184	0.0219529	NUAK family kinase 1 [Source:HGNC Symbol;Acc:HGNC:14311]
ENSG00000182141	ZNF708	protein_coding	2.58361	0.000491339	zinc finger protein 708 [Source:HGNC Symbol;Acc:HGNC:12945]
ENSG00000172831	CES2	protein_coding	-2.49583	0.0151082	carboxylesterase 2 [Source:HGNC Symbol;Acc:HGNC:1864]
ENSG00000245149	RNF139-AS1	lncRNA	2.4461	0.0295125	RNF139 antisense RNA 1 (head to head) [Source:HGNC Symbol;Acc:HGNC:48940]
ENSG00000117859	OSBPL9	protein_coding	-2.36405	0.00364537	oxysterol binding protein like 9 [Source:HGNC Symbol;Acc:HGNC:16386]
ENSG00000123352	SPATS2	protein_coding	2.34702	0.0178945	spermatogenesis associated serine rich 2 [Source:HGNC Symbol;Acc:HGNC:18650]
ENSG00000197217	ENTPD4	protein_coding	2.11506	0.00139632	ectonucleoside triphosphate diphosphohydrolase 4 [Source:HGNC Symbol;Acc:HGNC:14573]
ENSG00000182272	B4GALNT4	protein_coding	-2.07975	0.00514195	beta-1 4-N-acetyl-galactosaminyltransferase 4 [Source:HGNC Symbol;Acc:HGNC:26315]
ENSG00000143643	TTC13	protein_coding	-2.0664	0.00712124	tetratricopeptide repeat domain 13 [Source:HGNC Symbol;Acc:HGNC:26204]
ENSG00000136068	FLNB	protein_coding	2.05662	0.00250105	filamin B [Source:HGNC Symbol;Acc:HGNC:3755]
ENSG00000121351	IAPP	protein_coding	2.03445	0.000823934	islet amyloid polypeptide [Source:HGNC Symbol;Acc:HGNC:5329]
ENSG00000253352	TUG1	lncRNA	1.87099	0.0484222	taurine up-regulated 1 [Source:HGNC Symbol;Acc:HGNC:26066]
ENSG00000125633	CCDC93	protein_coding	1.83431	0.0249973	coiled-coil domain containing 93 [Source:HGNC Symbol;Acc:HGNC:25611]
ENSG00000109046	WSB1	protein_coding	-1.68883	0.00475316	WD repeat and SOCS box containing 1 [Source:HGNC Symbol;Acc:HGNC:19221]
ENSG00000176406	RIMS2	protein_coding	1.13793	0.0295125	regulating synaptic membrane exocytosis 2 [Source:HGNC Symbol;Acc:HGNC:17283]

### Sheet: counts
Normalized raw counts of the differentially expressed genes in control (left) and in samples after DIMT1 knockdown (right)
Ensembl_Gene_ID	Gene_Name	Set1_scramble_S2	Set2_scramble_S5	Set3_scramble_S8	Set4_scramble_S11	Avg Mean Counts	Set1_100mM_siRNA_S3	Set2_100mM_siRNA_S6	Set3_100mM_siRNA_S9	Set4_100mM_siRNA_S12	Avg Mean Counts
ENSG00000170161	AL512625.1	105.024	132.529	109.01	2.78315	87.3364	0	0	0.885783	4.73256	1.40459
ENSG00000284292	AC004922.1	0	0	0	0	0	14.4041	7.84711	7.97205	31.9448	15.542
ENSG00000008441	NFIX	19.748	25.4071	41.0253	3.71086	22.4728	0	1.12102	0	0	0.280254
ENSG00000076706	MCAM	0.897638	0	1.17215	0	0.517448	3.60102	1.12102	563.358	2.36628	142.612
ENSG00000187391	MAGI2	1714.49	898.174	14.0658	1238.5	966.307	16.2046	12.3312	11.5152	21.2965	15.3369
ENSG00000069493	CLEC2D	0	1.37335	0	2.78315	1.03913	0	22.4203	7.97205	209.416	59.9521
ENSG00000175274	TP53I11	545.764	655.09	361.023	603.015	541.223	54.0154	16.8152	31.8882	17.7471	30.1165
ENSG00000164494	PDSS2	342	385.913	233.258	172.555	283.432	5.40154	439.438	4.42892	4.73256	113.5
ENSG00000119965	C10orf88	0.897638	2.74671	1.17215	3.71086	2.13184	1.80051	35.8725	48.7181	72.1716	39.6407
ENSG00000188554	NBR1	58.3465	46.694	56.2633	60.3015	55.4013	99.0282	2023.43	38.9745	4835.5	1749.23
ENSG00000118849	RARRES1	441.638	177.163	3.51646	3.71086	156.507	12.6036	2.24203	1.77157	3.54942	5.04165
ENSG00000075914	EXOSC7	104.126	88.5813	276.628	231.001	175.084	5.40154	30.2674	7.08627	11.8314	13.6467
ENSG00000184083	FAM120C	38.5984	22.6603	33.9924	32.4701	31.9303	1.80051	1.12102	4.42892	2.36628	2.42918
ENSG00000075399	VPS9D1	184.016	8.9268	28.1317	8.34944	57.3559	414.118	17.9363	547.414	641.262	405.183
ENSG00000143147	GPR161	6.28347	208.75	123.076	154.001	123.028	1.80051	6.7261	102.751	3.54942	28.7067
ENSG00000114859	CLCN2	2.69291	4.12006	29.3038	3.71086	9.95691	7.20205	79.5921	62.0048	198.768	86.8917
ENSG00000158286	RNF207	150.803	8.9268	222.709	8.34944	97.6971	1.80051	11.2102	5.3147	2.36628	5.17291
ENSG00000121211	MND1	1.79528	2.06003	2.34431	1.85543	2.01376	27.0077	41.4776	7.08627	23.6628	24.8086
ENSG00000108010	GLRX3	77.1969	112.615	83.2228	145.651	104.672	7.20205	15.6942	5.3147	10.6483	9.71481
ENSG00000170734	POLH	47.5748	63.861	112.527	51.0244	68.7467	9.00256	4.48406	9.74361	4.73256	6.9907
ENSG00000135842	NIBAN1	17.0551	13.7335	23.4431	21.3375	18.8923	3.60102	1.12102	1.77157	1.18314	1.91919
ENSG00000205981	DNAJC19	2.69291	4.80674	1.17215	3.71086	3.09567	36.0102	14.5732	11.5152	61.5233	30.9055
ENSG00000048392	RRM2B	289.039	61.1143	18.7544	353.46	180.592	3.60102	40.3566	5.3147	13.0145	15.5717
ENSG00000103811	CTSH	9.87402	0	1.17215	0.927716	2.99347	115.233	5.60508	7.08627	1.18314	32.2768
ENSG00000125457	MIF4GD	8.97638	13.7335	36.3367	33.3978	23.1111	1.80051	2.24203	0.885783	5.9157	2.71101
ENSG00000151923	TIAL1	70.9134	133.215	237.947	122.458	141.134	9.00256	17.9363	9.74361	26.0291	15.6779
ENSG00000073417	PDE8A	61.0394	28.8404	60.9519	15.7712	41.6507	678.793	224.203	43.4034	582.105	382.126
ENSG00000167881	SRP68	213.638	350.205	303.588	43.6026	227.758	28.8082	28.0254	27.4593	26.0291	27.5805
ENSG00000149970	CNKSR2	16.1575	2.74671	5.86076	1.85543	6.6551	93.6266	28.0254	19.4872	41.4099	45.6373
ENSG00000145779	TNFAIP8	0.897638	2.06003	2.34431	2.78315	2.02128	21.6061	5.60508	16.8299	21.2965	16.3344
ENSG00000168438	CDC40	123.874	203.943	202.782	207.808	184.602	12.6036	47.0827	131.096	10.6483	50.3576
ENSG00000064687	ABCA7	129.26	25.4071	105.494	163.278	105.86	10.8031	11.2102	11.5152	29.5785	15.7767
ENSG00000153006	SREK1IP1	17.9528	81.7146	12.8937	18.5543	32.7788	176.45	153.579	259.534	115.948	176.378
ENSG00000074590	NUAK1	6.28347	4.12006	11.7215	2.78315	6.22705	41.4118	113.223	39.8602	9.46512	50.9899
ENSG00000182141	ZNF708	4.48819	7.55345	7.03292	11.1326	7.55179	23.4067	61.6559	78.8347	33.1279	49.2563
ENSG00000172831	CES2	8.07874	34.3339	31.6481	59.3738	33.3586	3.60102	4.48406	6.20048	8.28198	5.64189
ENSG00000245149	RNF139-AS1	3.59055	5.49342	4.68861	1.85543	3.907	19.8056	23.5413	41.6318	7.09884	23.0194
ENSG00000117859	OSBPL9	64.6299	132.529	44.5418	96.4824	84.5457	5.40154	15.6942	33.6598	15.3808	17.5341
ENSG00000123352	SPATS2	27.8268	10.3002	25.7874	23.1929	21.7768	286.281	181.605	67.3195	54.4245	147.408
ENSG00000197217	ENTPD4	19.748	28.1538	46.8861	24.1206	29.7271	77.422	60.5349	193.987	196.401	132.086
ENSG00000182272	B4GALNT4	27.8268	57.6809	51.5747	42.6749	44.9393	7.20205	16.8152	5.3147	15.3808	11.1782
ENSG00000143643	TTC13	63.7323	17.8536	51.5747	47.3135	45.1185	10.8031	6.7261	13.2867	9.46512	10.0703
ENSG00000136068	FLNB	44.8819	31.5871	31.6481	31.5423	34.9149	142.24	51.5667	172.728	282.771	162.326
ENSG00000121351	IAPP	7.1811	34.3339	25.7874	39.8918	26.7985	36.0102	121.07	119.581	143.16	104.955
ENSG00000253352	TUG1	88.8662	92.0147	283.661	92.7716	139.328	572.563	365.451	408.346	410.55	439.227
ENSG00000125633	CCDC93	40.3937	17.1669	11.7215	22.2652	22.8868	59.4169	61.6559	101.865	80.4536	75.8479
ENSG00000109046	WSB1	195.685	270.551	353.99	224.507	261.183	70.22	73.9871	119.581	65.0727	82.2151
ENSG00000176406	RIMS2	62.8347	61.1143	48.0583	58.4461	57.6133	138.639	163.668	129.324	84.003	128.909
